# Genome-wide identification and analysis of prognostic features in human cancers

**DOI:** 10.1101/2021.06.01.446243

**Authors:** Joan C. Smith, Jason M. Sheltzer

## Abstract

Clinical decisions in cancer rely on precisely assessing patient risk. To improve our ability to accurately identify the most aggressive malignancies, we constructed genome-wide survival models using gene expression, copy number, methylation, and mutation data from 10,884 patients with known clinical outcomes. We identified more than 100,000 significant prognostic biomarkers and demonstrate that these genomic features can predict patient outcomes in clinically-ambiguous situations. While adverse biomarkers are commonly believed to represent cancer driver genes and promising therapeutic targets, we show that cancer features associated with shorter survival times are not enriched for either oncogenes or for successful drug targets. Instead, the strongest adverse biomarkers represent widely-expressed housekeeping genes with roles in cell cycle progression, and, correspondingly, nearly all therapies directed against these features have failed in clinical trials. In total, our analysis establishes a rich resource for prognostic biomarker analysis and clarifies the use of patient survival data in preclinical cancer research and therapeutic development.
