## Supplementary material for "Genome-wide identification and analysis of prognostic features in human cancers": Table S6. Univariate Cox models with recurrent mutations

### Sheet: Table S6 - Key
	Table S6 - Key
	Table S6A - Univariate Cox proportional hazard models based on recurrent oncogenic mutations (identified in Bailey et al., Cell 2018) in patient tumors.
	Table S6B - Univariate Cox proportional hazard models based on combining recurrent oncogenic mutations in the same gene in patient tumors.

### Sheet: S6A - Recurrent mutations
Gene	ACC	BLCA	BRCA	CESC	CHOL	COAD	DLBC	ESCA	GBM	HNSC	KICH	KIRC	KIRP	LAML	LGG	LIHC	LUAD	LUSC	MESO	OV	PAAD	PCPG	PRAD	READ	SARC	SKCM	STAD	TGCT	THCA	THYM	UCEC	UCS	UVM	Stouffer's Z
AKT1_p.E17K			-1.34905																															-1.34905
BRAF_p.V600E					2.27947	0.0194153																				-2.22554			0.98394					0.528642
EGFR_p.A289V									-0.460298																									-0.460298
EGFR_p.G598V									-0.968484																									-0.968484
EGFR_p.L858R																	2.33889																	2.33889
ERBB2_p.L755S					-0.00277022																													-0.00277022
ERBB2_p.S310F		-0.382351																																-0.382351
FBXW7_p.R465C																								-0.00387288			-1.47707					0.136507		-0.776208
FBXW7_p.R465H																								-0.00421767								1.12967		0.795812
FBXW7_p.R479Q																																0.846873		0.846873
FBXW7_p.R505G																																-0.268214		-0.268214
FGFR2_p.S252W																															0.431195			0.431195
FGFR3_p.S249C		-1.40932																																-1.40932
GNA11_p.Q209L																																	1.53334	1.53334
GNAQ_p.Q209L																																	-0.804495	-0.804495
GNAQ_p.Q209P																																	-1.30488	-1.30488
GNAQ_p.R183Q																																	-0.00353426	-0.00353426
HRAS_p.Q61R																						-0.00254893							0.363653					0.255339
IDH1_p.R132C					0.540153									-0.222165	-1.7633											-0.696718								-1.07102
IDH1_p.R132H									-3.36381						-4.98149																			-5.90102
IDH2_p.R140Q														-0.672471																				-0.672471
IDH2_p.R172K					-0.00260436										-1.83334																			-1.29821
IDH2_p.R172S					1.20235																													1.20235
KIT_p.D816V																												-0.00418413						-0.00418413
KIT_p.D816Y																												-0.000967847						-0.000967847
KRAS_p.G12D						-0.673262											0.864819				3.24825			1.62651			-0.926005				-0.569228	-0.335191		1.22305
KRAS_p.G12R					-0.00272984																-0.0243454													-0.0191451
KRAS_p.G12S																								-0.00308276										-0.00308276
KRAS_p.G12V						-1.51299											0.0292403				-0.0880253			-0.157949				1.62925			0.044372	-0.00333316		-0.0224641
KRAS_p.G13D						0.939077																		1.17927			0.936589				-0.00741409			1.52376
KRAS_p.L19F
KRAS_p.Q61H																					2.10243													2.10243
KRAS_p.Q61K					-0.00202917																													-0.00202917
MAP2K1_p.P124S																										-1.07314								-1.07314
NFE2L2_p.E82D					0.68486																													0.68486
NRAS_p.G12D																								0.187166										0.187166
NRAS_p.Q61K																								-0.00309551		-0.44344								-0.315749
NRAS_p.Q61L																										0.524633								0.524633
NRAS_p.Q61R																										-0.0222654			0.906292					0.625101
PIK3CA_p.E545K		-0.397402	0.124919	-0.353625	1.34654	-0.377707		0.0152852		-0.639648								0.655946						-0.00401997			-1.14641				-1.19029	0.202531		-0.509187
PPP2R1A_p.P179R																															3.1135	0.871089		2.81753
PPP2R1A_p.R183W																																-0.00295657		-0.00295657
RAC1_p.P29S																										2.46019								2.46019
SF3B1_p.K666T																																	-0.0475732	-0.0475732
SF3B1_p.R625C																																	-0.00359082	-0.00359082
SF3B1_p.R625H																																	-0.00342069	-0.00342069
SMAD4_p.R361H						2.57032																		0.0579542										1.85847

### Sheet: S6B - Hotspots combined
Gene	ACC	BLCA	BRCA	CESC	CHOL	COAD	ESCA	GBM	HNSC	KICH	KIRC	KIRP	LAML	LGG	LIHC	LUAD	LUSC	MESO	OV	PAAD	PCPG	PRAD	READ	SARC	SKCM	STAD	TGCT	THCA	THYM	UCEC	UCS	UVM	Stouffer's Z
'AKT1			-1.59364	-0.00217405																		-0.00289789								-0.0041907			-0.80145
'BRAF	0.367963				1.83958	-0.0128291		-0.387617				-0.000633586				-0.364702	0.363752				-0.000584628	1.13537			-1.49407			-0.665564					0.235378
'CDH1																										1.37692							1.37692
'CTNNB1	-0.000843379										-0.00221129				-0.193034							-0.00259474				-0.00507391				-1.35673			-0.637065
'EGFR								1.28913						5.80981		2.51052																	5.54802
'EP300				0.000305111			1.21411		-0.420096								0.781123																0.787721
'ERBB2		-1.039	0.539967	2.63034	-0.00125439		-0.00336422																			1.01478							1.2825
'FBXW7		1.80317		-1.06422		0.129393	-0.00352461		0.326598								1.97189						-0.00274672			-1.64212				0.251605	1.00837		0.878615
'FGFR2																														0.605741	0.482635		0.769598
'FGFR3		-1.87954							-0.46799			-0.00046221					-0.327072																-1.33753
'GNA11																																1.58979	1.58979
'GNAQ																																-1.74952	-1.74952
'HRAS		0.138416							-1.09651								0.376682				0.000623717	0.0790108						-0.1548	0.742945				0.0326432
'IDH1					0.340937			-3.01959					-0.294534	-2.62643	1.93637						-0.000584628	2.18667		-0.00212806	-0.626181				-0.000828736				-0.66607
'IDH2					-0.213978								-1.39522	-1.80268	-0.00379572																		-1.70784
'KEAP1							1.1282									-1.01938																	0.0769505
'KIT													-0.231674												3.01696		0.0915758		-0.000845146				1.43801
'KRAS		2.16502		1.61113	-0.0012376	-0.772197	-0.421815				-0.00221129	-0.00046221	0.376797		-0.32947	-1.17091	-0.135124		0.289945	1.05864		3.11072	0.962223	0.0837223	1.16688	0.00651578	0.51454		-0.000845146	-1.74297	-1.36671		1.15175
'MAP2K1																									-0.352596								-0.352596
'MET												0.00052785																					0.00052785
'MTOR											-0.508292																						-0.508292
'NFE2L2				0.408573	0.211984		-0.0038556		0.860941			-0.00046221			0.49766		-0.811806													0.402649			0.553552
'NRAS	1.32049				0	0.651675		-1.70279		0			0.300322		-0.00288533		-0.52216						0.548862	-0.00212806	0.795781		-0.000945493	1.22993	-0.000787154	-0.00459207			0.674099
'PIK3CA		-1.19821	-1.17396	-0.443362	1.22975	-0.52157	-0.142339	0.845093	-1.05164		2.3795				-0.42841	-0.209709	0.953144						-0.193669			-0.238452	-0.000852979			-1.64849	0.452885		-0.337196
'PPP2R1A						-0.644189																		2.60801						1.27498	-1.00568		1.11656
'PTPN11								2.83515					0.860196											0.141318									2.2151
'RAC1									2.12715															-0.00212806	2.0802								2.42788
'RHOA		1.62518																				2.04225				-0.704488							1.71066
'RRAS2																											-0.000747449			0.303721	0.6506		0.550546
'SF3B1		0.0424248	0.334904								-0.00194326				0.406598							-0.00313332		-0.347947	-0.385807				-0.000990902			-2.16289	-0.706261
'SMAD4				-0.00255429		1.84227	1.00008								0.058095					0.527185		1.2132	0.637602			-1.48633							1.33981
'SPOP																						-1.13868											-1.13868
