## Supplementary material for "Genome-wide identification and analysis of prognostic features in human cancers": Table S7. Drug targets

### Sheet: Table S7 - Key
	Table S7 - Key
	Table S7A - Cancer types in which each gene is targeted by an FDA-approved cancer therapy.
	Table S7B - Z scores based on the expression of genes targeted by an FDA-approved cancer therapy in that cancer type.
	Table S7C - Z scores based on mutations in genes targeted by an FDA-approved cancer therapy in that cancer type.

### Sheet: Table S7A - Approved targets
Target gene	Approved cancer types
ACPP	PRAD
ALK	LUAD, LUSC
AR	PRAD
BCL2	LAML
BRAF	COAD , LUAD, LUSC, SKCM , THCA
CD19	DLBC
CD274	BLCA, BRCA, KIRC, KIRP, LIHC, LUAD, LUSC, SKCM
CD33	LAML
CD79B	DLBC
CDK4	BRCA
CDK6	BRCA
CTLA4	COAD, KICH, KIRC, KIRP , LIHC, LUAD, LUSC, MESO, READ, SKCM
CYP17A1	PRAD
CYP19A1	BRCA
DHFR	BRCA, DLBC, HNSC , LUAD, LUSC, SARC
DNMT1	LAML
EGFR	BRCA, COAD, HNSC , LUAD, LUSC , PAAD, READ
ERBB2	BRCA, ESCA, STAD
ESR1	BRCA
EZH2	SARC
FGFR1	BLCA, CHOL
FGFR2	BLCA, CHOL
FGFR3	BLCA, CHOL
FGFR4	BLCA, CHOL
FLT3	LAML
GNRHR	BRCA, PRAD
IDH1	LAML
IDH2	LAML
IFNAR1	SKCM
IFNAR2	SKCM
IL2RA	KICH, KIRC, KIRP, SKCM
IMPDH1	LAML
IMPDH2	LAML
KDR	COAD, ESCA,LIHC, LUAD, LUSC, READ, STAD
MAP2K1	LUAD, LUSC, SKCM, THCA
MAP2K2	LUAD, LUSC, SKCM, THCA
MET	LUAD, LUSC
MS4A1	DLBC
MTOR	BRCA, GBM, KICH, KIRC, KIRP, LGG, PAAD
NR3C1	DLBC, LAML
PARP1	BRCA, OV, PAAD, PRAD
PARP2	BRCA, OV, PAAD, PRAD
PARP3	BRCA, OV, PAAD, PRAD
PDCD1	BLCA, BRCA, CESC, COAD, DLBC, ESCA, HNSC, KIRC, KIRP, LIHC, LUAD, LUSC, MESO, READ, SKCM, STAD, UCEC
PGR	BRCA, UCEC
PIK3CA	BRCA, DLBC
RET	LUAD, LUSC , THCA
ROS1	LUAD, LUSC
RRM1	BRCA, CESC, HNSC, LUAD, LUSC, OV, PAAD
RRM2	BRCA, CESC, HNSC , LUAD, LUSC, OV, PAAD
SMO	LAML
TACSTD2	BRCA
TNFRSF8	DLBC
TOP1	BRCA, CESC, COAD, ESCA, OV, PAAD, READ, STAD
TOP2A	BLCA, BRCA, DLBC, LAML, LUAD, LUSC, OV, PRAD, STAD, TGCT, THCA
TUBB	BRCA, DLBC, ESCA, GBM, HNSC, LAML, LGG, LUAD, LUSC OV, PAAD, PRAD, SARC, SARC, STAD, TGCT
TYMS	BRCA, COAD, ESCA, HNSC, LUAD, LUSC, MESO, PAAD, READ, STAD
VEGFA	CESC, COAD, GBM, KICH, KIRC, KIRP, LIHC, LUAD, OV, READ
XPO1	DLBC

### Sheet: Table S7B - Target expression
Target gene	BLCA	BRCA	CESC	CHOL	COAD	DLBC	ESCA	GBM	HNSC	KICH	KIRC	KIRP	LAML	LGG	LIHC	LUAD	LUSC	MESO	OV	PAAD	PRAD	READ	SARC	SKCM	STAD	TGCT	THCA	UCEC
'ACPP																					-3.66283
'ALK																-3.07608	-1.69393
'AR																					-0.67568
'BCL2													-2.5245
'BRAF					1.4481											-1.1708	-0.551152							-2.00534			1.21214
'CD19						-0.105574
'CD274	-0.639741	-2.4736									-3.37545	0.650545			-0.424172	0.260483	0.312871							-5.37999
'CD33													-0.608404
'CD79B						-1.15318
'CDK4		-0.00551739
'CDK6		1.33463
'CTLA4					-1.18707					0.415174	4.55886	0.829918			-0.501592	-2.53728	-0.220186	0.267942				-0.246345		-4.38225
'CYP17A1																					0.0371462
'CYP19A1		1.50108
'DHFR		-0.068482				0.198162			-1.38681							2.69817	-0.525075						0.545619
'DNMT1													1.48765
'EGFR		0.372617			2.21212				1.91711							1.63292	0.585657			3.40531		-0.699627
'ERBB2		-0.409365					-1.36658																		-0.204376
'ESR1		-1.89674
'EZH2																							1.45258
'FGFR1	3.0919			-0.329921
'FGFR2	-1.13493			0.123004
'FGFR3	-0.238491			0.509669
'FGFR4	1.02158			0.385117
'FLT3													0.630378
'GNRHR		0.517633																			-1.75459
'IDH1													1.94984
'IDH2													0.362654
'IFNAR1																								-4.10304
'IFNAR2																								-5.13975
'IL2RA										-0.0887842	3.46163	1.65556												-5.3269
'IMPDH1													0.290178
'IMPDH2													-0.412732
'KDR					0.559624		1.14899								-3.11036	-1.46739	0.969246					0.508834			2.03167
'MAP2K1																1.90891	0.208782							-3.00174			-0.30515
'MAP2K2																0.632821	-0.0447106							1.97887			0.103245
'MET																2.17572	-0.13729
'MS4A1						-0.215864
'MTOR		-0.823527						-0.117445		-0.0158276	-0.712212	-1.28495		3.54031						1.4327
'NR3C1						0.134093							-0.595259
'PARP1		0.549628																	-1.87447	-0.371859	1.25007
'PARP2		-0.334887																	-1.05089	-1.06189	5.66099
'PARP3		-3.42441																	-0.382818	2.78934	1.32668
'PDCD1	-1.4987	-2.5688	-2.57206		1.0067	0.5395	1.70113		-2.67305		3.34532	3.41447			-1.15849	-0.763703	0.265653	0.075889				-0.209584		-5.18673	-1.41891			-2.68802
'PGR		-2.55122																										-4.10075
'PIK3CA		0.902583				-0.196229
'RET																-1.11685	0.79534										-2.12984
'ROS1																-2.22855	2.18595
'RRM1		-0.205172	-0.84263						-0.121085							2.58399	-0.131551		0.205927	3.20112
'RRM2		2.4593	0.743669						0.290053							4.26309	-1.55988		-1.05375	3.97455
'SMO													-1.99488
'TACSTD2		-0.18994
'TNFRSF8						0.62964
'TOP1		0.0946301	1.67223		-1.36113		2.54911												1.00726	2.87728		0.108715			-0.960164
'TOP2A	0.284604	1.27784				0.691073							-1.96517			2.94469	-0.823915		0.628799		4.20345				-1.55595	0.970761	3.46805
'TUBB		1.27793				-0.687589	-1.11827	0.345109	0.767017				0.245383	0.769673		1.6581	-0.0656344		-0.802648	3.06957	2.1294		3.97172		1.1401	1.2621
'TYMS		0.658073			-0.727422		0.238534		0.577547							3.61788	0.204169	4.7685		3.48036		-0.344842			-1.21936
'VEGFA			3.47084		1.88339			1.63118		0.820786	0.352503	3.59269			2.17679	1.15666			0.0340315			2.51159
'XPO1						0.0256736

### Sheet: Table S7C - Target mutations
Target gene	BLCA	BRCA	CESC	CHOL	COAD	DLBC	ESCA	GBM	HNSC	KICH	KIRC	KIRP	LAML	LGG	LIHC	LUAD	LUSC	MESO	OV	PAAD	PRAD	READ	SARC	SKCM	STAD	TGCT	THCA	UCEC
'ACPP
'ALK																0.172047	0.161568
'AR
'BCL2
'BRAF					0.509563											-0.421628	0.439406							-1.85109			1.2192
'CD19
'CD274
'CD33
'CD79B						2.39761
'CDK4
'CDK6
'CTLA4
'CYP17A1
'CYP19A1
'DNMT1
'EGFR					2.26138				1.16517							1.48406	0.11574					-0.00405599
'ERBB2		1.31604					0.603793																		-0.285198
'ESR1
'EZH2
'FGFR1
'FGFR2	0.687116			1.02546
'FGFR3	-1.6763
'FGFR4
'FLT3													1.37969
'GNRHR
'IDH1													-0.0276429
'IDH2													-1.01041
'IFNAR1
'IFNAR2
'IL2RA																								-0.014944
'IMPDH1
'IMPDH2
'KDR					1.21389											-1.00574	-1.14371					-0.00317982			-1.3987
'MAP2K1																								-1.67802
'MAP2K2																								0.776419
'MET																0.441701
'MS4A1
'MTOR		0.241269								-0.00179322	1.34182
'NR3C1
'PARP1
'PARP2
'PARP3
'PDCD1																								-0.628133				-1.19761
'PGR																												-1.22405
'PIK3CA		-0.388151
'RET																-0.945839	0.586538
'ROS1																-1.62235	-0.325783
'RRM1
'RRM2
'SMO
'TNFRSF8						-0.00141487
'TOP1					0.247365																	-0.00352796			-0.983131
'TOP2A	1.21757															2.75108			1.05832						0.273215
'TUBB						-0.00196689
'VEGFA
'XPO1						-0.00154882
